# Epi-MEIF, a flexible and efficient method for detection of high order epistatic interactions from complex phenotypic traits

**DOI:** 10.1101/2021.12.21.473474

**Authors:** Saswati Saha, Laurent Perrin, Laurence Röder, Christine Brun, Lionel Spinelli

## Abstract

Understanding the relationship between genetic variations and variations in complex and quantitative phenotypes remains an ongoing challenge. While Genome-wide association studies (GWAS) have become a vital tool for identifying single-locus associations, we lack methods for identifying epistatic interactions. In this article, we propose a novel method for high-order epistasis detection using mixed effect conditional inference forest (*epiMEIF*). The *epiMEIF* model is fitted on a group of potential causal SNPs and the tree structure in the forest facilitates the identification of n-way interactions between the SNPs. Additional testing strategies further improve the robustness of the method. We demonstrate its ability to detect true n-way interactions via extensive simulations in both cross-sectional and longitudinal synthetic datasets. This is further illustrated in an application to reveal epistatic interactions from natural variations of cardiac traits in flies (Drosophila). Overall, the method provides a generalized way to identify high order interactions from any GWAS data, thereby greatly improving the detection of the genetic architecture of complex phenotypes.
