## Supplementary Table 2 for "Epi-MEIF, a flexible and efficient method for detection of high order epistatic interactions from complex phenotypic traits"

### Sheet: read me
Suplementary Table 2
HPM_simplified default node
Interacting SNPs from Weighted epiMEIF on natural variation of heart period in the DGRP (figure 4a). SNPs were annoted to genes according to the DGRP web site. Non mapped SNPs were manually examined and annotated to genes if they are at < 5 kb from gene TSS (transcription start site) or TES (transcription end site).
p-value: gives the significance of each variant when single marker analysis using linear mixed model (LMM) is conducted on DGRP heart period data.
weight: the weight of each variant in the weighted epiMEIF. The weights are designed such that the SNPs with highest significance have the lowest weight and vice versa.
functional annotations
Gene Ontology annotations were retreived from flybase (batch download) and cardiac specific phneotypes in flies and in mammals were manually currated
Human orthologues
Human orthologues were determined using DIOPT (https://www.flyrnai.org/cgi-bin/DRSC_orthologs.pl)

### Sheet: HPM_simplified default  node
SUID	flybase_id	mutation_type	name	position	pvalue	rank	selected	shared name	symbol (DGRP2 annotation)	type	weights		gene mapping (manual)	position		FBgn (dm6)				FBgn_dm6	Symbol	NAME																	1									RPKM (chichi-panisse)
336	FBgn0027611	SNP	2L_10459482_SNP	0	9.09372380619722e-06	3384.0	false	2L_10459482_SNP	LM408	INTRON	1.0									FBgn0027611	LManII	Lysosomal alpha-mannosidase II																	1			abondant (peptide)		Diff 10j/40j	Dyn metamorphosis
330			2L_14378699_SNP		7.34177669903247e-06	3129.0	false	2L_14378699_SNP	Unknown_96419		6.77214942825337E-106		ppk	3'UTR		FBgn0020258				FBgn0020258	ppk	pickpocket																	1									0.6
331	FBgn0041789	SNP	2L_19415019_SNP	0	8.28982761080788e-06	3272.0	false	2L_19415019_SNP	Pax	INTRON	1.04662083895298E-47									FBgn0041789	Pax	Paxillin																	1			heart specific (peptide)			Dyn metamorphosis
351	FBgn0051660	SNP	2L_4858002_SNP	0	6.62912438342822e-06	3012.0	false	2L_4858002_SNP	pog	INTRON	3.04347031049131E-132									FBgn0051660	smog	smog																	1									0.15
332	FBgn0051637	SNP,SNP	2L_6498472_SNP	170	5.94832584588367e-06	2888.0	false	2L_6498472_SNP	CG31637	UPSTREAM	2.09461517682469E-152									FBgn0051637	CG31637	-																	1									35
332	FBgn0031826	SNP,SNP	2L_6498472_SNP	17	5.94832584588367e-06	2888.0	false	2L_6498472_SNP	CG9550	DOWNSTREAM	2.09461517682469E-152									FBgn0031826	CG9550	-																	1									-
335	FBgn0031908	SNP	2L_7407117_SNP	0	7.62583779900794e-06	3173.0	false	2L_7407117_SNP	CG5177	INTRON	1.07552616192805E-92									FBgn0031908	CG5177	-																	1			abondant (peptide)		Diff 10j/40j	Dyn metamorphosis
341	FBgn0020269	SNP	2R_10580275_SNP	0	4.90094852034773e-06	2666.0	false	2R_10580275_SNP	mspo	INTRON	1.80008509735342E-178									FBgn0020269	mspo	M-spondin																	1									1
338			2R_10710003_INS		4.53320384319333e-06	2600.0	false	2R_10710003_INS	Unknown_192560		1.08567255977265E-184		pgm2b	2,5kb upstream		(FBgn0033969)				FBgn0033969	Pgm2b	Phosphoglucomutase 2b																	1									0
342	FBgn0050440	SNP	2R_1355620_SNP	204	5.12637358074386e-06	2713.0	false	2R_1355620_SNP	CG30440	DOWNSTREAM	1.09079760879703E-173									FBgn0050440	CG30440	-																	1						Dyn metamorphosis			-
344	FBgn0003435	SNP	2R_15443323_SNP	0	5.38335800692735e-06	2771.0	false	2R_15443323_SNP	sm	INTRON	2.60616335651555E-167									FBgn0003435	sm	smooth																	1		Neely adult							1.8
346			2R_16577022_SNP		7.60390608589567e-06	3167.0	false	2R_16577022_SNP	Unknown_232997		1.19157636780844E-94		Gr57a	2,5kb upstream		(FBgn0041240)				FBgn0041240	Gr57a																		1									0
347	FBgn0034606	SNP	2R_17125649_SNP	0	8.80063080455074e-06	3349.0	false	2R_17125649_SNP	ASPP	INTRON	1.0									FBgn0034606	ASPP	Ankyrin-repeat SH3-domain and Proline-rich-region containing Protein																	1		Neely (lethal)							6
348	FBgn0034606	SNP	2R_17134063_SNP	0	9.24338631258514e-06	3413.0	false	2R_17134063_SNP	ASPP	INTRON	1.0									FBgn0034606	ASPP	Ankyrin-repeat SH3-domain and Proline-rich-region containing Protein																	1
350	FBgn0086024	SNP,SNP	2R_17215742_SNP	26	4.90732741198485e-06	2670.0	false	2R_17215742_SNP	snoRNA:Me28S-A2589b	UPSTREAM	4.46816833428394E-178									FBgn0086024	snoRNA:Me28S-A2589b	-																	1									0
350	FBgn0020306	SNP,SNP	2R_17215742_SNP	26	4.90732741198485e-06	2670.0	false	2R_17215742_SNP	dom	INTRON	4.46816833428394E-178									FBgn0020306	dom	domino																	1									15
352	FBgn0264959	SNP	2R_1884349_SNP	0	6.4360588922785e-06	2977.0	false	2R_1884349_SNP	Src42A	INTRON	1.5538905505083E-138									FBgn0264959	Src42A	Src oncogene at 42A																	1									9
353	FBgn0264959	SNP	2R_1900323_SNP	23	3.70269732918871e-06	2409.0	false	2R_1900323_SNP	Src42A	DOWNSTREAM	3.81381170868296E-200									FBgn0264959	Src42A	Src oncogene at 42A																	1									9
356	FBgn0026160	SNP	3L_10857155_SNP	0	5.64813319781088e-06	2830.0	false	3L_10857155_SNP	tna	INTRON	3.50566333176871E-160									FBgn0026160	tna	tonalli																	1									10
357			3L_15452590_SNP		4.31070351503138e-06	2548.0	false	3L_15452590_SNP	Unknown_378639		3.08023853540212E-189		CR45394	1,5 kb		(FBgn0266943)				FBgn0266943	CR45394																		1									0
358			3L_15600786_SNP		5.26087153041033e-06	2740.0	false	3L_15600786_SNP	Unknown_379526		8.64017611121209E-171		RhoGap71E	3'UTR		FBgn0036518				FBgn0036518	RhoGAP71E	Rho GTPase activating protein at 71E																	1									9
360			3L_16186574_SNP		8.04573627855021e-06	3240.0	false	3L_16186574_SNP	Unknown_383820		7.24826471742923E-66		CG33687	4,5 kb						FBgn0053687	CG33687																		1									0
363	FBgn0052311	SNP	3L_2122132_SNP	487	6.63179731597019e-06	3013.0	false	3L_2122132_SNP	zormin	DOWNSTREAM	4.69450322402581E-132									FBgn0052311	zormin	zormin																	1			abondant (peptide)		Diff 10j/40j	dyn metamorphosis			40
364	FBgn0052264	SNP,SNP	3L_3804760_SNP	0	3.97702404519862e-06	2477.0	false	3L_3804760_SNP	CG32264	INTRON	5.13985168219741E-195									FBgn0052264	CG32264	-																	1									4
366			3L_5388005_SNP		8.80378810808047e-06	3350.0	false	3L_5388005_SNP	Unknown_284697		1.0		(Ir64a)	>10kb							3L_5388005_SNP																		1
368	FBgn0260660	SNP	3L_7031349_SNP	0	4.43708142805477e-06	2579.0	false	3L_7031349_SNP	mp	INTRON	1.4607884201431E-186									FBgn0260660	Mp	Multiplexin																	1			heart specific (peptide)						16
371	FBgn0014141	SNP	3R_12949503_SNP	0	9.32388168273235e-06	3425.0	false	3R_12949503_SNP	cher	INTRON	1.0									FBgn0014141	cher	cheerio																	1			heart specific (peptide)		Diff 10j/40j				13
373	FBgn0002781	SNP	3R_17176457_SNP	874	6.45478076499728e-06	2983.0	false	3R_17176457_SNP	mod(mdg4)	DOWNSTREAM	1.70315292931146E-137									FBgn0002781	mod(mdg4)	modifier of mdg4																	1									5
374			3R_20808943_SNP		6.16346992510231e-06	2928.0	false	3R_20808943_SNP	Unknown_488840		1.67471089698369E-146		tnc	1,2 kb upstream		FBgn0039257				FBgn0039257	tnc	tenectin																	1									5
375	FBgn0039270	SNP,SNP	3R_20893050_SNP	61	6.71041306188336e-06	3019.0	false	3R_20893050_SNP	PQBP1	DOWNSTREAM	6.47916671716195E-131									FBgn0039270	PQBP1	Poly-glutamine tract binding protein 1																	1									5
376			3R_23299932_INS		3.75009577990859e-06	2421.0	false	3R_23299932_INS	Unknown_500526		2.88670047779958E-199		Cyp6a18	4,5 kb upstream						FBgn0039519	Cyp6a18	Cytochrome P450 6a18																	1									0
379	FBgn0261569	SNP	X_11140288_SNP	0	7.96640157507689e-06	3226.0	false	X_11140288_SNP	CG42683	INTRON	1.96896390656517E-72									FBgn0265595	CG44422	-																	1									0.8
380	FBgn0000536	SNP	X_16177069_SNP	0	6.46354055167109e-06	2985.0	false	X_16177069_SNP	eas	INTRON	3.81302894621969E-137									FBgn0000536	eas	easily shocked																	1						Dyn metamorphosis			50
381			X_16794016_SNP		5.71948427130486e-06	2838.0	false	X_16794016_SNP	Unknown_583524		3.7018231058323E-159		CG33252	3 kb usptream						FBgn0053252	CG33252																		1									0
382	FBgn0003380	SNP	X_17904795_SNP	0	7.08797614001888e-06	3080.0	false	X_17904795_SNP	Sh	INTRON	3.79934878591163E-118									FBgn0003380	Sh	Shaker																	1					Canon et al				0.6
386	FBgn0029697	SNP	X_4113103_SNP	0	4.74196629141055e-06	2631.0	false	X_4113103_SNP	CG15570	INTRON	7.763784833382E-182									FBgn0029697	CG15570	-																	1									0.02
387			X_8172760_SNP		7.54174566131027e-06	3157.0	true	X_8172760_SNP	Unknown_555709		8.61804402186199E-98		nAchRalpha3	3' UTR		FBgn0015519				FBgn0015519	nAChRalpha3	nicotinic Acetylcholine Receptor alpha3																	1									0.1
																																							1
																																							1
																																							1
																																							1
																																							1
																																							1
																																							1
																																							1
																																							1
																																							1
																																							1
																																							1
																																							1
																																							1
																																							1
																																							1
																																							1
																																							1
																																							1
																																							1
																																							1
																																							1
																																							1
																																							1
																																							1
																																							1
																																							1
																																							1
																																							1
																																							1
																																							1
																																							1
																																							1
																																							1
																																							1
																																							1
																																							1
																																							1
																																							1
																																							1
																																							1
																																							1
																																							1
																																							1
																																							1
																																							1
																																							1
																																							1
																																							1
																																							1
																																							1
																																							1
																																							1
																																							1

### Sheet: Human orthologues
Fly GeneID	Fly Gene ID	FlyBaseID	Fly Symbol	Species	Human GeneID	HGNCID	Human Symbol	DIOPT Score	Weighted Score	Rank	Best Score	Best Score Reverse	Prediction Derived From
LManII	34437	FBgn0027611	LManII	Human	4125	6826	MAN2B1	15	14.75	high	Yes	Yes	Compara, eggNOG, Hieranoid, Homologene, Inparanoid, Isobase, OMA, OrthoDB, OrthoFinder, OrthoInspector, orthoMCL, Panther, Phylome, RoundUp, TreeFam
ppk	34843	FBgn0020258	ppk	Human	51802	17537	ASIC5	7	6.85	high	Yes	Yes	Compara, eggNOG, OrthoDB, OrthoFinder, OrthoInspector, Panther, Phylome
Pax	35215	FBgn0041789	Pax	Human	5829	9718	PXN	11	10.89	high	Yes	Yes	Compara, eggNOG, Hieranoid, Inparanoid, OrthoDB, OrthoFinder, OrthoInspector, Panther, Phylome, RoundUp, TreeFam
Pax	35215	FBgn0041789	Pax	Human	7041	11767	TGFB1I1	11	10.69	high	Yes	Yes	Compara, eggNOG, Hieranoid, Isobase, OrthoDB, OrthoFinder, orthoMCL, Panther, Phylome, RoundUp, TreeFam
smog	33690	FBgn0051660	smog	Human	57512	23689	GPR158	7	6.89	high	Yes	Yes	eggNOG, Hieranoid, Isobase, OrthoFinder, Panther, Phylome, RoundUp
CG31637	33914	FBgn0051637	CG31637	Human	4166	6938	CHST6	11	10.89	high	Yes	Yes	Compara, eggNOG, Homologene, Inparanoid, OrthoDB, OrthoFinder, OrthoInspector, Panther, Phylome, RoundUp, TreeFam
CG31637	33914	FBgn0051637	CG31637	Human	8534	1969	CHST1	11	10.71	high	Yes	Yes	Compara, eggNOG, Hieranoid, Inparanoid, Isobase, OrthoDB, OrthoInspector, orthoMCL, Panther, Phylome, TreeFam
CG9550	33913	FBgn0031826	CG9550	Human	10164	1972	CHST4	10	9.89	high	Yes	Yes	Compara, eggNOG, Inparanoid, OrthoDB, OrthoFinder, OrthoInspector, Panther, Phylome, RoundUp, TreeFam
mspo	36632	FBgn0020269	mspo	Human	10417	11253	SPON2	11	10.86	high	Yes	Yes	eggNOG, Hieranoid, Homologene, Inparanoid, OrthoDB, OrthoFinder, orthoMCL, Panther, Phylome, RoundUp, TreeFam
CG30440	35496	FBgn0050440	CG30440	Human	4168	6940	MCF2	6	6	high	Yes	Yes	OrthoFinder, OrthoInspector, Panther, Phylome, RoundUp, TreeFam
CG30440	35496	FBgn0050440	CG30440	Human	23263	14576	MCF2L	6	5.9	high	Yes	Yes	Compara, OrthoFinder, OrthoInspector, Panther, Phylome, TreeFam
sm	37254	FBgn0003435	sm	Human	3191	5045	HNRNPL	12	11.8	high	Yes	Yes	Compara, eggNOG, Hieranoid, Homologene, Inparanoid, OMA, OrthoDB, OrthoFinder, OrthoInspector, Phylome, RoundUp, TreeFam
ASPP	37422	FBgn0034606	ASPP	Human	23368	14950	PPP1R13B	14	13.75	high	Yes	Yes	Compara, eggNOG, Hieranoid, Inparanoid, Isobase, OMA, OrthoDB, OrthoFinder, OrthoInspector, orthoMCL, Panther, Phylome, RoundUp, TreeFam
dom	45655	FBgn0020306	dom	Human	57634	11958	EP400	10	9.72	high	Yes	Yes	eggNOG, Inparanoid, Isobase, OMA, OrthoDB, OrthoFinder, orthoMCL, Phylome, RoundUp, TreeFam
Src42A	35524	FBgn0264959	Src42A	Human	2444	3955	FRK	14	13.82	high	Yes	Yes	eggNOG, Hieranoid, Homologene, Inparanoid, Isobase, OMA, OrthoDB, OrthoFinder, OrthoInspector, orthoMCL, Panther, Phylome, RoundUp, TreeFam
tna	39217	FBgn0026160	tna	Human	83637	22229	ZMIZ2	13	12.74	high	Yes	Yes	Compara, eggNOG, Hieranoid, Inparanoid, Isobase, OrthoDB, OrthoFinder, OrthoInspector, orthoMCL, Panther, Phylome, RoundUp, TreeFam
RhoGAP71E	39693	FBgn0036518	RhoGAP71E	Human	57569	18357	ARHGAP20	5	4.96	high	Yes	Yes	Compara, eggNOG, OrthoInspector, Panther, RoundUp
zormin	2769001	FBgn0052311	zormin	Human	100996693	51251	SPEGNB	2	1.93	high	Yes	Yes	Compara, OrthoFinder
zormin	2769001	FBgn0052311	zormin	Human	23022	17068	PALLD	2	1.91	high	Yes	Yes	OrthoFinder, Phylome
zormin	2769001	FBgn0052311	zormin	Human	84665	23246	MYPN	2	1.91	high	Yes	Yes	OrthoFinder, Phylome
zormin	2769001	FBgn0052311	zormin	Human	285025	26821	CCDC141	2	1.81	high	Yes	Yes	eggNOG, Phylome
CG32264	38438	FBgn0052264	CG32264	Human	221692	20990	PHACTR1	8	8.01	high	Yes	Yes	Compara, eggNOG, Hieranoid, Inparanoid, OrthoFinder, OrthoInspector, Panther, RoundUp
CG32264	38438	FBgn0052264	CG32264	Human	9749	20956	PHACTR2	8	7.83	high	Yes	Yes	Compara, eggNOG, Hieranoid, OrthoInspector, Panther, Phylome, RoundUp, TreeFam
Mp	38769	FBgn0260660	Mp	Human	1306	2192	COL15A1	8	7.81	high	Yes	Yes	eggNOG, Hieranoid, Homologene, OrthoDB, OrthoFinder, Phylome, RoundUp, TreeFam
cher	42066	FBgn0014141	cher	Human	2316	3754	FLNA	14	13.82	high	Yes	Yes	eggNOG, Hieranoid, Homologene, Inparanoid, Isobase, OMA, OrthoDB, OrthoFinder, OrthoInspector, orthoMCL, Panther, Phylome, RoundUp, TreeFam
cher	42066	FBgn0014141	cher	Human	2317	3755	FLNB	12	11.87	moderate	No	Yes	eggNOG, Hieranoid, Inparanoid, OMA, OrthoDB, OrthoFinder, OrthoInspector, orthoMCL, Panther, Phylome, RoundUp, TreeFam		Add
cher	42066	FBgn0014141	cher	Human	2318	3756	FLNC	11	10.86	moderate	No	Yes	eggNOG, Hieranoid, Inparanoid, OMA, OrthoFinder, OrthoInspector, orthoMCL, Panther, Phylome, RoundUp, TreeFam		Add
PQBP1	43004	FBgn0039270	PQBP1	Human	10084	9330	PQBP1	8	7.95	high	Yes	Yes	eggNOG, Inparanoid, OrthoFinder, OrthoInspector, Panther, Phylome, RoundUp, TreeFam
eas	32585	FBgn0000536	eas	Human	55500	24649	ETNK1	14	13.8	high	Yes	Yes	Compara, eggNOG, Hieranoid, Homologene, Inparanoid, OMA, OrthoDB, OrthoFinder, OrthoInspector, orthoMCL, Panther, Phylome, RoundUp, TreeFam
Sh	32780	FBgn0003380	Sh	Human	3736	6218	KCNA1	11	10.85	high	Yes	Yes	eggNOG, Hieranoid, Inparanoid, Isobase, OMA, OrthoFinder, OrthoInspector, orthoMCL, Panther, Phylome, RoundUp
mod(mdg4)	49228	FBgn0002781	mod(mdg4)	Human	643376	37214	BTBD18	2	2	moderate	Yes	No	OrthoFinder, OrthoInspector
CG44422	32063	FBgn0265595	CG44422	Human	80333	30083	KCNIP4	7	6.95	moderate	Yes	No	eggNOG, Homologene, OrthoDB, OrthoInspector, Panther, Phylome, RoundUp
CG44422	32063	FBgn0265595	CG44422	Human	30818	15523	KCNIP3	7	6.9	moderate	Yes	No	eggNOG, Isobase, OrthoDB, OrthoInspector, Panther, Phylome, RoundUp
CG44422	32063	FBgn0265595	CG44422	Human	30820	15521	KCNIP1	6	5.95	moderate	No	No	eggNOG, OrthoDB, OrthoInspector, Panther, Phylome, RoundUp
CG44422	32063	FBgn0265595	CG44422	Human	30819	15522	KCNIP2	5	4.92	moderate	No	No	eggNOG, OrthoDB, OrthoInspector, Panther, Phylome
Cyp6a18	43304	FBgn0039519	Cyp6a18	Human	6916	11609	TBXAS1	6	5.77	moderate	Yes	No	eggNOG, Homologene, Isobase, OrthoDB, OrthoInspector, Phylome		Add
Cyp6a18	43304	FBgn0039519	Cyp6a18	Human	64816	17450	CYP3A43	6	5.72	moderate	Yes	No	eggNOG, Hieranoid, OrthoDB, OrthoInspector, orthoMCL, Phylome		Add
Cyp6a18	43304	FBgn0039519	Cyp6a18	Human	1576	2637	CYP3A4	6	5.72	moderate	Yes	No	eggNOG, Hieranoid, OrthoDB, OrthoInspector, orthoMCL, Phylome		Add
Cyp6a18	43304	FBgn0039519	Cyp6a18	Human	1577	2638	CYP3A5	6	5.72	moderate	Yes	No	eggNOG, Hieranoid, OrthoDB, OrthoInspector, orthoMCL, Phylome		Add
Cyp6a18	43304	FBgn0039519	Cyp6a18	Human	100861540	51504	CYP3A7-CYP3A51P	5	4.82	moderate	No	No	eggNOG, Hieranoid, OrthoDB, OrthoInspector, Phylome		Add
nAChRalpha3	31767	FBgn0015519	nAChRalpha3	Human	8973	15963	CHRNA6	9	8.96	moderate	Yes	No	eggNOG, Hieranoid, Homologene, Inparanoid, OrthoDB, OrthoFinder, OrthoInspector, orthoMCL, Panther
Pgm2b	36649	FBgn0033969	Pgm2b	Human	55276	8906	PGM2	11	10.83	moderate	Yes	No	eggNOG, Hieranoid, Homologene, Inparanoid, OrthoDB, OrthoFinder, OrthoInspector, orthoMCL, Panther, Phylome, TreeFam		Add
Pgm2b	36649	FBgn0033969	Pgm2b	Human	283209	20898	PGM2L1	11	10.78	moderate	Yes	No	eggNOG, Hieranoid, Inparanoid, Isobase, OrthoDB, OrthoFinder, OrthoInspector, orthoMCL, Panther, Phylome, TreeFam		Add
tnc	42990	FBgn0039257	tnc	Human	375616	17585	KCP	1	1.1	low	Yes	No	Panther
tnc	42990	FBgn0039257	tnc	Human	9590	370	AKAP12	1	0.91	low	Yes	Yes	Phylome

### Sheet: functional annotations
FBgn_dm6	Symbol		GO_CELLULAR_COMPONENT	GO_BIOLOGICAL_PROCESS	GO_MOLECULAR_FUNCTION	Symbol	Cardiac function (flies)		characterized cardiovascular function (mammals)
FBgn0027611	LManII		lysosome ; GO:0005764 | is_active_in inferred from biological aspect of ancestor with PANTHER:PTN000176486 <newline> vacuolar membrane ; GO:0005774 | is_active_in inferred from biological aspect of ancestor with PANTHER:PTN000176485 <newline> extracellular region ; GO:0005576 | located_in inferred from high throughput direct assay	mannose metabolic process ; GO:0006013 | inferred from electronic annotation with InterPro:IPR000602, InterPro:IPR011682, InterPro:IPR015341, InterPro:IPR037094 involved_in	carbohydrate binding ; GO:0030246 | inferred from electronic annotation with InterPro:IPR011013 enables <newline> alpha-mannosidase activity ; GO:0004559 | enables inferred from direct assay <newline> mannosyl-oligosaccharide 1,2-alpha-mannosidase activity ; GO:0004571 | enables inferred from direct assay <newline> alpha-mannosidase activity ; GO:0004559 | enables inferred from biological aspect …	LManII
FBgn0020258	ppk		dendrite membrane ; GO:0032590 | located_in inferred from direct assay <newline> integral component of membrane ; GO:0016021 | located_in inferred from sequence or structural similarity with MGI:MGI:101782 <newline> integral component of plasma membrane ; GO:0005887 | is_active_in inferred from biological aspect of ancestor with PANTHER:PTN000189658	detection of mechanical stimulus involved in sensory perception of pain ; GO:0050966 | involved_in inferred from mutant phenotype <newline> sodium ion transmembrane transport ; GO:0035725 | involved_in inferred from biological aspect of ancestor with PANTHER:PTN000189658 <newline> mechanosensory behavior ; GO:0007638 | involved_in inferred from mutant phenotype <newline> larval locomotory behavio…	acid-sensing ion channel activity ; GO:0044736 | enables inferred from mutant phenotype <newline> sodium channel activity ; GO:0005272 | enables inferred from sequence or structural similarity with MGI:MGI:101782 <newline> ligand-gated sodium channel activity ; GO:0015280 | enables inferred from biological aspect of ancestor with PANTHER:PTN000189658	ppk
FBgn0041789	Pax		focal adhesion ; GO:0005925 | is_active_in inferred from biological aspect of ancestor with PANTHER:PTN001198287 <newline> cytosol ; GO:0005829 | located_in inferred from high throughput direct assay <newline> cytosol ; GO:0005829 | is_active_in inferred from biological aspect of ancestor with PANTHER:PTN001198287 <newline> focal adhesion ; GO:0005925 | located_in inferred from direct assay <newl…	dorsal appendage formation ; GO:0046843 | involved_in inferred from mutant phenotype <newline> regulation of GTPase activity ; GO:0043087 | involved_in inferred from genetic interaction with Rac1 inferred from genetic interaction with Rho1 <newline> leg disc development ; GO:0035218 | involved_in inferred from mutant phenotype <newline> regulation of myoblast fusion ; GO:1901739 | involved_in inf…	transcription coregulator activity ; GO:0003712 | enables inferred from biological aspect of ancestor with PANTHER:PTN001198287	Pax	PMID: 24400780	pax RNAi driven by hand>Gal4 induces increased AI in old flies
FBgn0051660	smog		integral component of plasma membrane ; GO:0005887 | located_in inferred from sequence or structural similarity with mGluR	establishment or maintenance of cytoskeleton polarity involved in gastrulation ; GO:0003380 | involved_in inferred from mutant phenotype <newline> positive regulation of antibacterial peptide biosynthetic process ; GO:0006963 | involved_in inferred from mutant phenotype <newline> apical constriction involved in gastrulation ; GO:0003384 | involved_in inferred from mutant phenotype <newline> mesec…	G protein-coupled receptor activity ; GO:0004930 | enables inferred from sequence or structural similarity with mGluR	smog
FBgn0051637	CG31637		-	sulfur compound metabolic process ; GO:0006790 | involved_in inferred from biological aspect of ancestor with PANTHER:PTN002473209 <newline> N-acetylglucosamine metabolic process ; GO:0006044 | involved_in inferred from biological aspect of ancestor with PANTHER:PTN002473209	N-acetylglucosamine 6-O-sulfotransferase activity ; GO:0001517 | enables inferred from biological aspect of ancestor with PANTHER:PTN002473209	CG31637
FBgn0031826	CG9550		-	N-acetylglucosamine metabolic process ; GO:0006044 | involved_in inferred from biological aspect of ancestor with PANTHER:PTN002473209 <newline> sulfur compound metabolic process ; GO:0006790 | involved_in inferred from biological aspect of ancestor with PANTHER:PTN002473209	N-acetylglucosamine 6-O-sulfotransferase activity ; GO:0001517 | enables inferred from biological aspect of ancestor with PANTHER:PTN002473209	CG9550
FBgn0031908	CG5177		extracellular region ; GO:0005576 | located_in inferred from high throughput direct assay	trehalose biosynthetic process ; GO:0005992 | inferred from electronic annotation with InterPro:IPR003337 involved_in	trehalose-phosphatase activity ; GO:0004805 | NOTenables inferred from direct assay	CG5177
FBgn0020269	mspo		collagen-containing extracellular matrix ; GO:0062023 | located_in inferred from direct assay <newline> extracellular matrix ; GO:0031012 | is_active_in inferred from biological aspect of ancestor with PANTHER:PTN002259349	regulation of myoblast fusion ; GO:1901739 | involved_in inferred from mutant phenotype <newline> cell adhesion ; GO:0007155 | involved_in inferred from biological aspect of ancestor with PANTHER:PTN002259349	-	mspo			PMID: 21632881		Cardiac-specific mindin overexpression attenuates cardiac hypertrophy via blocking AKT/GSK3β and TGF-β1-Smad signalling
FBgn0033969	Pgm2b		-	carbohydrate metabolic process ; GO:0005975 | inferred from electronic annotation with InterPro:IPR005844, InterPro:IPR005845, InterPro:IPR005846, InterPro:IPR016055 involved_in	intramolecular transferase activity, phosphotransferases ; GO:0016868 | inferred from electronic annotation with InterPro:IPR005844, InterPro:IPR005846, InterPro:IPR016055 enables	Pgm2b
FBgn0050440	CG30440			positive regulation of Rho protein signal transduction ; GO:0035025 | involved_in inferred from sequence or structural similarity with trio	guanyl-nucleotide exchange factor activity ; GO:0005085 | enables inferred from sequence or structural similarity with trio	CG30440
FBgn0003435	sm		nucleoplasm ; GO:0005654 | located_in inferred from high throughput direct assay <newline> U1 snRNP ; GO:0005685 | part_of inferred from biological aspect of ancestor with PANTHER:PTN000052389	axon guidance ; GO:0007411 | involved_in inferred from mutant phenotype <newline> adult feeding behavior ; GO:0008343 | involved_in inferred from mutant phenotype <newline> determination of adult lifespan ; GO:0008340 | involved_in inferred from mutant phenotype <newline> mRNA splicing, via spliceosome ; GO:0000398 | involved_in inferred from biological aspect of ancestor with PANTHER:PTN000052389	U1 snRNA binding ; GO:0030619 | enables inferred from biological aspect of ancestor with PANTHER:PTN000052389 <newline> mRNA binding ; GO:0003729 | enables inferred from sequence or structural similarity	sm	PMID: 20371351
FBgn0041240	Gr57a		integral component of membrane ; GO:0016021 | inferred from electronic annotation with InterPro:IPR013604 located_in <newline> neuronal cell body ; GO:0043025 | is_active_in inferred from biological aspect of ancestor with PANTHER:PTN000475107 <newline> integral component of membrane ; GO:0016021 | located_in non-traceable author statement <newline> axon ; GO:0030424 | is_active_in inferred from …	sensory perception of taste ; GO:0050909 | inferred from electronic annotation with InterPro:IPR013604 involved_in <newline> sensory perception of taste ; GO:0050909 | involved_in non-traceable author statement	taste receptor activity ; GO:0008527 | enables non-traceable author statement	Gr57a
FBgn0034606	ASPP		adherens junction ; GO:0005912 | located_in inferred from direct assay <newline> nucleus ; GO:0005634 | is_active_in inferred from biological aspect of ancestor with PANTHER:PTN001538228	positive regulation of protein tyrosine kinase activity ; GO:0061098 | involved_in inferred from genetic interaction with Csk	protein tyrosine kinase activator activity ; GO:0030296 | enables inferred from direct assay <newline> p53 binding ; GO:0002039 | enables inferred from biological aspect of ancestor with PANTHER:PTN001538228	ASPP	PMID: 20371351
FBgn0086024	snoRNA:Me28S-A2589b		-	-	-	snoRNA:Me28S-A2589b
FBgn0020306	dom		NuA4 histone acetyltransferase complex ; GO:0035267 | part_of inferred from direct assay <newline> histone acetyltransferase complex ; GO:0000123 | part_of inferred from physical interaction with pont <newline> Swr1 complex ; GO:0000812 | part_of inferred from biological aspect of ancestor with PANTHER:PTN000084261 <newline> nucleus ; GO:0005634 | located_in inferred from direct assay <newline> n…	negative regulation of gene expression ; GO:0010629 | involved_in inferred from mutant phenotype <newline> dendrite morphogenesis ; GO:0048813 | involved_in inferred from mutant phenotype <newline> hemopoiesis ; GO:0030097 | involved_in traceable author statement <newline> negative regulation of hemocyte proliferation ; GO:0035207 | involved_in traceable author statement <newline> ATP-dependent c…	ATP binding ; GO:0005524 | inferred from electronic annotation with InterPro:IPR000330 enables <newline> histone binding ; GO:0042393 | enables inferred from biological aspect of ancestor with PANTHER:PTN002904112 <newline> protein binding ; GO:0005515 | enables inferred from physical interaction with E2f1 <newline> ATPase, acting on DNA ; GO:0008094 | enables inferred from sequence or structural…	dom
FBgn0264959	Src42A		cytoplasm ; GO:0005737 | located_in inferred from high throughput direct assay <newline> extrinsic component of cytoplasmic side of plasma membrane ; GO:0031234 | is_active_in inferred from biological aspect of ancestor with PANTHER:PTN002521528 <newline> plasma membrane ; GO:0005886 | located_in inferred from high throughput direct assay	actin filament bundle assembly ; GO:0051017 | involved_in inferred from mutant phenotype <newline> compound eye development ; GO:0048749 | involved_in inferred from mutant phenotype <newline> cell migration ; GO:0016477 | involved_in inferred from mutant phenotype <newline> transmembrane receptor protein tyrosine kinase signaling pathway ; GO:0007169 | involved_in inferred from biological aspect …	ATP binding ; GO:0005524 | inferred from electronic annotation with InterPro:IPR000719, InterPro:IPR017441 enables <newline> non-membrane spanning protein tyrosine kinase activity ; GO:0004715 | enables inferred from biological aspect of ancestor with PANTHER:PTN002521528 <newline> non-membrane spanning protein tyrosine kinase activity ; GO:0004715 | enables inferred from direct assay <newline> p…	Src42A
FBgn0026160	tna		chromatin ; GO:0000785 | colocalizes_with inferred from direct assay	protein sumoylation ; GO:0016925 | involved_in inferred from sequence or structural similarity with UniProtKB:Q12216 <newline> chromatin-mediated maintenance of transcription ; GO:0048096 | involved_in inferred from genetic interaction with brm inferred from genetic interaction with Pc inferred from genetic interaction with Scr inferred from genetic interaction with Antp inferred from genetic int…	zinc ion binding ; GO:0008270 | inferred from electronic annotation with InterPro:IPR004181 enables <newline> nuclear receptor coactivator activity ; GO:0030374 | enables inferred from biological aspect of ancestor with PANTHER:PTN000081664 <newline> SUMO transferase activity ; GO:0019789 | enables inferred from sequence or structural similarity with UniProtKB:Q12216	tna
FBgn0266943	CR45394		-	-	-	CR45394
FBgn0036518	RhoGAP71E		apical part of cell ; GO:0045177 | located_in inferred from direct assay	Rho protein signal transduction ; GO:0007266 | involved_in inferred from sequence or structural similarity with SGD:S000000957 <newline> imaginal disc-derived leg morphogenesis ; GO:0007480 | involved_in inferred from mutant phenotype <newline> apical constriction involved in gastrulation ; GO:0003384 | involved_in inferred from mutant phenotype	GTPase activator activity ; GO:0005096 | enables inferred from sequence or structural similarity with SGD:S000000957 <newline> GTPase activator activity ; GO:0005096 | enables inferred from mutant phenotype <newline> GTPase activator activity ; GO:0005096 | enables inferred from biological aspect of ancestor with PANTHER:PTN000571769	RhoGAP71E
FBgn0053687	CG33687				molecular_function ; GO:0003674 | enables no biological data available	CG33687
FBgn0052311	zormin		Z disc ; GO:0030018 | located_in inferred from physical interaction with rols <newline> Z disc ; GO:0030018 | located_in inferred from direct assay <newline> M band ; GO:0031430 | located_in inferred from direct assay	-	actin binding ; GO:0003779 | enables inferred from direct assay <newline> protein binding ; GO:0005515 | enables inferred from physical interaction with rols	zormin			PMID: 25541130		Disturbance in Z-disk mechanosensitive proteins induced by a persistent mutant myopalladin causes familial restrictive cardiomyopathy.													BACKGROUND: Familial restrictive cardiomyopathy (FRCM) has a poor prognosis due to diastolic dysfunction and restrictive physiology (RP). Myocardial stiffness, with or without fibrosis, underlie RP, but the mechanism(s) of restrictive remodeling is unclear. Myopalladin (MYPN) is a messenger molecule that links structural and gene regulatory molecules via translocation from the Z-disk and I-bands …
FBgn0052264	CG32264		nucleus ; GO:0005634 | located_in inferred from sequence or structural similarity with MGI:MGI:2659021 <newline> cytosol ; GO:0005829 | located_in inferred from sequence or structural similarity with MGI:MGI:2659021	actin cytoskeleton organization ; GO:0030036 | involved_in inferred from biological aspect of ancestor with PANTHER:PTN000297672 <newline> actin cytoskeleton reorganization ; GO:0031532 | involved_in inferred from sequence or structural similarity with MGI:MGI:2659021	actin binding ; GO:0003779 | enables inferred from sequence or structural similarity with MGI:MGI:2659021 <newline> actin binding ; GO:0003779 | enables inferred from biological aspect of ancestor with PANTHER:PTN000297672	CG32264
FBgn0260660	Mp		collagen trimer ; GO:0005581 | part_of inferred from sequence or structural similarity	cardiac muscle atrophy ; GO:0014899 | involved_in inferred from mutant phenotype <newline> motor neuron axon guidance ; GO:0008045 | involved_in inferred from mutant phenotype <newline> mitochondrion organization ; GO:0007005 | involved_in inferred from mutant phenotype <newline> positive regulation of integrin-mediated signaling pathway ; GO:2001046 | involved_in inferred from mutant phenotype <…	carbohydrate binding ; GO:0030246 | enables inferred from sequence or structural similarity with Lectin-galC1	Mp			PMID 20847313		Collagen XV is necessary for modeling of the extracellular matrix and its deficiency predisposes to cardiomyopathy.								RATIONALE: The extracellular matrix (ECM) is a major determinant of the structural integrity and functional properties of the myocardium in common pathological conditions, and changes in vasculature contribute to cardiac dysfunction. Collagen (Col) XV is preferentially expressed in the ECM of cardiac muscle and microvessels. OBJECTIVE: We aimed to characterize the ECM, cardiovascular function and…
FBgn0014141	cher		apical cortex ; GO:0045179 | located_in inferred from high throughput direct assay <newline> actin filament ; GO:0005884 | colocalizes_with inferred from direct assay <newline> perinuclear region of cytoplasm ; GO:0048471 | colocalizes_with inferred from direct assay <newline> actin cytoskeleton ; GO:0015629 | located_in inferred from direct assay <newline> plasma membrane ; GO:0005886 | located_…	determination of adult lifespan ; GO:0008340 | involved_in inferred from mutant phenotype <newline> female germline ring canal formation, actin assembly ; GO:0008302 | involved_in inferred from mutant phenotype <newline> negative regulation of lamellocyte differentiation ; GO:0035204 | involved_in inferred from mutant phenotype <newline> germarium-derived female germ-line cyst encapsulation ; GO:…	actin binding ; GO:0003779 | enables inferred from sequence or structural similarity with HGNC:3754	cher			PMID: 32112656		Filamin C (FLNC) variants are associated with cardiac and muscular phenotypes. Originally, FLNC variants were described in myofibrillar myopathy (MFM) patients. Later, high-throughput screening in cardiomyopathy cohorts determined a prominent role for FLNC in isolated hypertrophic and dilated cardiomyopathies (HCM and DCM). FLNC variants are now among the more prevalent causes of genetic DCM. FLN…
FBgn0002781	mod(mdg4)		polytene chromosome ; GO:0005700 | located_in inferred from direct assay <newline> nucleus ; GO:0005634 | is_active_in inferred from biological aspect of ancestor with PANTHER:PTN001135010 <newline> nucleus ; GO:0005634 | located_in inferred from direct assay <newline> chromatin ; GO:0000785 | located_in inferred from mutant phenotype <newline> polytene chromosome band ; GO:0005704 | located_in i…	apoptotic process ; GO:0006915 | involved_in inferred from mutant phenotype <newline> regulation of transcription by RNA polymerase II ; GO:0006357 | involved_in inferred from biological aspect of ancestor with PANTHER:PTN001135010 <newline> regulation of chromatin assembly or disassembly ; GO:0001672 | involved_in inferred from mutant phenotype <newline> meiotic chromosome condensation ; GO:0010…	chromatin binding ; GO:0003682 | enables inferred from direct assay <newline> POZ domain binding ; GO:0031208 | enables inferred from direct assay <newline> protein binding ; GO:0005515 | enables inferred from physical interaction with UniProtKB:Q24478 <newline> protein binding ; GO:0005515 | enables inferred from physical interaction with UniProtKB:Q9V8P9 <newline> DNA binding ; GO:0003677 | ena…	mod(mdg4)
FBgn0039257	tnc		collagen-containing extracellular matrix ; GO:0062023 | located_in inferred from direct assay <newline> extracellular space ; GO:0005615 | located_in inferred from direct assay	embryonic hindgut morphogenesis ; GO:0048619 | involved_in inferred from mutant phenotype <newline> imaginal disc-derived wing morphogenesis ; GO:0007476 | involved_in inferred from mutant phenotype <newline> imaginal disc-derived male genitalia morphogenesis ; GO:0048803 | involved_in inferred from mutant phenotype <newline> regulation of tube diameter ; GO:0035296 | involved_in inferred from mu…	extracellular matrix structural constituent ; GO:0005201 | enables inferred from sequence model	tnc			MGI:1932576		several cardiac phenotypes								http://www.informatics.jax.org/diseasePortal/popup?isPhenotype=true&markerID=MGI:1932576&header=cardiovascular%20system
FBgn0039270	PQBP1		catalytic step 2 spliceosome ; GO:0071013 | part_of inferred from high throughput direct assay <newline> nuclear body ; GO:0016604 | is_active_in inferred from biological aspect of ancestor with PANTHER:PTN000497616 <newline> nucleus ; GO:0005634 | located_in inferred from direct assay <newline> cytoplasm ; GO:0005737 | is_active_in inferred from biological aspect of ancestor with PANTHER:PTN0004…	mRNA splicing, via spliceosome ; GO:0000398 | involved_in inferred by curator from GO:0071011,GO:0071013 <newline> rhabdomere development ; GO:0042052 | involved_in inferred from mutant phenotype <newline> positive regulation of translation ; GO:0045727 | involved_in inferred from direct assay <newline> microvillus organization ; GO:0032528 | involved_in inferred from mutant phenotype <newline> o…	ribonucleoprotein complex binding ; GO:0043021 | enables inferred from biological aspect of ancestor with PANTHER:PTN000497616	PQBP1
FBgn0039519	Cyp6a18		-	-	oxidoreductase activity, acting on paired donors, with incorporation or reduction of molecular oxygen ; GO:0016705 | inferred from electronic annotation with InterPro:IPR001128, InterPro:IPR002401, InterPro:IPR017972 enables <newline> heme binding ; GO:0020037 | inferred from electronic annotation with InterPro:IPR001128, InterPro:IPR002401 enables <newline> iron ion binding ; GO:0005506 | inferr…	Cyp6a18
FBgn0265595	CG44422		-	-	calcium ion binding ; GO:0005509 | inferred from electronic annotation with InterPro:IPR002048, InterPro:IPR028846 enables	CG44422
FBgn0000536	eas		cytoplasm ; GO:0005737 | located_in inferred from sequence or structural similarity with SGD:S000004123	mushroom body development ; GO:0016319 | involved_in traceable author statement <newline> response to mechanical stimulus ; GO:0009612 | involved_in inferred from genetic interaction with kcc <newline> response to hypoxia ; GO:0001666 | involved_in inferred from direct assay <newline> mechanosensory behavior ; GO:0007638 | involved_in inferred from mutant phenotype <newline> brain development ; G…	ethanolamine kinase activity ; GO:0004305 | enables inferred from direct assay <newline> choline kinase activity ; GO:0004103 | enables traceable author statement	eas	PMID: 21245170		MGI:96654		several cardiac phenotypes including decreased heart rate								http://www.informatics.jax.org/diseasePortal/popup?isPhenotype=true&markerID=MGI:96654&header=cardiovascular%20system
FBgn0053252	CG33252					CG33252
FBgn0003380	Sh		voltage-gated potassium channel complex ; GO:0008076 | part_of inferred from biological aspect of ancestor with PANTHER:PTN001355853 <newline> voltage-gated potassium channel complex ; GO:0008076 | part_of non-traceable author statement <newline> integral component of membrane ; GO:0016021 | located_in inferred from direct assay <newline> voltage-gated potassium channel complex ; GO:0008076 | par…	protein homooligomerization ; GO:0051260 | inferred from electronic annotation with InterPro:IPR003131 involved_in <newline> detection of visible light ; GO:0009584 | involved_in inferred from mutant phenotype <newline> positive regulation of membrane potential ; GO:0045838 | involved_in inferred from mutant phenotype <newline> learning or memory ; GO:0007611 | involved_in non-traceable author st…	voltage-gated potassium channel activity ; GO:0005249 | enables inferred from biological aspect of ancestor with PANTHER:PTN000164970 <newline> delayed rectifier potassium channel activity ; GO:0005251 | enables inferred from biological aspect of ancestor with PANTHER:PTN000898862 <newline> voltage-gated cation channel activity ; GO:0022843 | enables inferred from direct assay <newline> voltage-g…	Sh	PMID: 9666898
FBgn0029697	CG15570		egg chorion ; GO:0042600 | located_in inferred from direct assay	-	-	CG15570
FBgn0015519	nAChRalpha3		postsynaptic membrane ; GO:0045211 | inferred from electronic annotation with InterPro:IPR002394 located_in <newline> acetylcholine-gated channel complex ; GO:0005892 | part_of inferred from direct assay <newline> integral component of plasma membrane ; GO:0005887 | is_active_in inferred from biological aspect of ancestor with PANTHER:PTN000434994 <newline> synapse ; GO:0045202 | is_active_in inf…	chemical synaptic transmission ; GO:0007268 | involved_in inferred from biological aspect of ancestor with PANTHER:PTN000434994 <newline> cation transport ; GO:0006812 | involved_in inferred from direct assay <newline> regulation of membrane potential ; GO:0042391 | involved_in inferred from biological aspect of ancestor with PANTHER:PTN000434994 <newline> nervous system process ; GO:0050877 | in…	acetylcholine receptor activity ; GO:0015464 | contributes_to inferred from direct assay <newline> neurotransmitter receptor activity ; GO:0030594 | enables inferred from biological aspect of ancestor with PANTHER:PTN000434994 <newline> acetylcholine-gated cation-selective channel activity ; GO:0022848 | contributes_to inferred from direct assay	nAChRalpha3
