## Supplementary Table 4 for "Epi-MEIF, a flexible and efficient method for detection of high order epistatic interactions from complex phenotypic traits"

### Sheet: read me
Suplementary Table 4
HP aging_node_table_annotation
Interacting SNPs from Weighted epiMEIF on natural variation of heart period in the DGRP (figure 5a). SNPs were annoted to genes according to the DGRP web site. Non mapped SNPs were manually examined and annotated to genes if they are at < 5 kb from gene TSS (transcription start site) or TES (transcription end site).
p-value: gives the significance of each variant when single marker analysis using linear mixed model (LMM) is conducted on aging of the heart period.
functional annotations
Gene Ontology annotations were retreived from flybase (batch download) and cardiac specific phenotypes in flies and in mammals were manually currated
Human orthologues
Human orthologues were determined using DIOPT (https://www.flyrnai.org/cgi-bin/DRSC_orthologs.pl)

### Sheet: HP aging_node_table_annotation
SUID	flybase_id	mutation_type	name	position	pvalue	rank	selected	shared name	symbol	type	weights		Gene mapping (manual)	position	FBgn (dm6)				FBgn_dm6	SYMBOL_dm6	Name
72	FBgn0028341	SNP	X_9530904_SNP	0	9.80530074468078e-07	576	false	X_9530904_SNP	l(1)G0232	INTRON	0.429093306193517								FBgn0028341	Ptpmeg2	Protein tyrosine phosphatase Meg2
73			X_9047621_SNP		2.95680121165098e-06	977	false	X_9047621_SNP	Unknown_559327		1.0		His3.3B	3'UTR	FBgn0004828				FBgn0004828	His3.3B	Histone H3.3B
74			X_21058997_INS		1.62181379437243e-12	3	false	X_21058997_INS	Unknown_605185		0.0026925852136064		CR45506	50 bp upstream	FBgn0267062				FBgn0267062	CR45506	long non-coding RNA:CR45506
75			X_21058880_DEL		1.54136606766997e-06	728	false	X_21058880_DEL	Unknown_605177		0.59795270470127		CR45506						FBgn0267062	CR45506
76			X_21058864_DEL		4.10131678396652e-07	379	false	X_21058864_DEL	Unknown_605176		0.254624119963208		CR45506						FBgn0267062	CR45506
77			X_21058860_SNP		2.76200656568193e-07	303	false	X_21058860_SNP	Unknown_605174		0.196664727758686		CR45506						FBgn0267062	CR45506
78			X_21058800_SNP		2.24850942753818e-07	270	false	X_21058800_SNP	Unknown_605170		0.172792805266023		CR45506	150 bp upstream					FBgn0267062	CR45506
79	FBgn0039644	SNP	3R_24986265_SNP	0	5.76744188407474e-07	442	false	3R_24986265_SNP	CG11897	NON_SYNONYMOUS_CODING	0.306215808873923								FBgn0039644	rdog	red dog mine
80	FBgn0039644	SNP,SNP	3R_24983891_SNP	914	7.54591478191458e-08,7.54591478191458e-08	156	false	3R_24983891_SNP	CG11897	UTR_5_PRIME	0.0955677511709862								FBgn0039644	rdog	red dog mine
81			3R_18666075_SNP		2.1538326677728e-14	1	false	3R_18666075_SNP	Unknown_483040		0.0015490035831498		(CG4704)	3,7 kb downstream	FBgn0039029				FBgn0039029	CG4704	-
82	FBgn0263974	SNP	3R_14470081_SNP	0	7.80536485578409e-06	1506	false	3R_14470081_SNP	qin	INTRON	1.0								FBgn0263974	qin	qin
83	FBgn0264754	SNP	3R_10640029_SNP	0	4.57020311839251e-06	1192	false	3R_10640029_SNP	btsz	INTRON	1.0								FBgn0266756	btsz	btsz
84	FBgn0035581	SNP	3L_4887154_SNP	0	2.18417021780049e-06	870	false	3L_4887154_SNP	CG17150	INTRON	0.800631804990414								FBgn0035581	Dnah3	dynein	axonemal
85	FBgn0263110	SNP	3L_4220653_SNP	0	3.72116288716029e-06	1079	false	3L_4220653_SNP	CG43367	INTRON	1.0								FBgn0263110	CG43367	-
86			3L_18474806_SNP		4.52478829426894e-06	1188	false	3L_18474806_SNP	Unknown_399562		1.0		(AstC-R2)	3,5 kb Upstream	FBgn0036789				FBgn0036789	AstC-R2	Allatostatin C receptor 2
87	FBgn0005536	SNP	3L_16053359_SNP	0	2.90002784009147e-08	99	false	3L_16053359_SNP	Mbs	INTRON	0.0596585070001933								FBgn0005536	Mbs	Myosin binding subunit
88	FBgn0035236	SNP	3L_1573463_SNP	0	2.92190049933083e-09	31	false	3L_1573463_SNP	CG12004	INTRON	0.0188815138790613								FBgn0035236	CG12004	-
89	FBgn0035235	SNP	3L_1563035_SNP	0	4.83753434754597e-06	1220	false	3L_1563035_SNP	CG7879	INTRON	1.0								FBgn0035235	CG7879	-
90	FBgn0010246	SNP,SNP	3L_1323197_SNP	0.391	6.7161480017397e-06,6.7161480017397e-06	1412	false	3L_1323197_SNP	Myo61F	INTRON,UPSTREAM	1.0								FBgn0010246	Myo61F	Myosin 61F
90	FBgn0035208	SNP,SNP	3L_1323197_SNP	0.391	6.7161480017397e-06,6.7161480017397e-06	1412	false	3L_1323197_SNP	CG9184	INTRON,UPSTREAM	1.0								FBgn0035208	CG9184	-
91			3L_10274067_SNP		3.28712241870477e-08	106	false	3L_10274067_SNP	Unknown_319647		0.0639800765401033			>7kb downstream Or67d						3L_10274067_SNP
92	FBgn0005630	SNP	2R_6393620_SNP	0	4.62050302907357e-06	1200	false	2R_6393620_SNP	lola	INTRON	1.0								FBgn0283521	lola	longitudinal lacking
93			2R_13002937_INS		1.49905481361401e-08	68	false	2R_13002937_INS	Unknown_205023		0.0408036110277377		CG15611	1,2 kb downstream	FBgn0034194				FBgn0034194	CG15611	-
94			2L_8842796_SNP		7.36492640651676e-07	505	false	2L_8842796_SNP	Unknown_57190		0.361531735860157			>10kb any gene		12kb downstream SoxN/ 9kb from CR45365				2L_8842796_SNP
95	FBgn0032271	SNP	2L_10630809_SNP	0	3.22312545097958e-07	336	false	2L_10630809_SNP	CG7329	INTRON	0.221298057064539								FBgn0032271	CG7329	-
96	FBgn0051814	SNP	2L_13690302_SNP	0	3.02853318201457e-07	324	false	2L_13690302_SNP	CG31814	INTRON	0.212249252077682								FBgn0051814	DIP-kappa	Dpr-interacting protein kappa

### Sheet: Human orthologues
Input Order	Search Term	Fly GeneID	FlyBaseID	Fly Symbol	Species 2	Human GeneID	Human Species Gene ID	Human Symbol	Ensmbl ID (link HPA)	DIOPT Score	Weighted Score	Rank	Best Score	Best Score Reverse	Prediction Derived From
1	FBgn0028341	31907	FBgn0028341	Ptpmeg2	Human	5780	9661	PTPN9	ENSG00000169410	11	10.87	high	Yes	Yes	eggNOG, Inparanoid, OMA, OrthoDB, OrthoFinder, OrthoInspector, orthoMCL, Panther, Phylome, RoundUp, TreeFam
2	FBgn0004828	31848	FBgn0004828	His3.3B	Human	3020	4764	H3F3A	ENSG00000163041	6	5.87	high	Yes	Yes	eggNOG, OMA, OrthoFinder, orthoMCL, Panther, TreeFam
5	FBgn0263974	42236	FBgn0263974	qin	Human	56165	11712	TDRD1	ENSG00000095627	6	5.85	high	Yes	Yes	eggNOG, Isobase, OrthoFinder, OrthoInspector, orthoMCL, Panther
6	FBgn0266756	3346167	FBgn0266756	btsz	Human	94121	15588	SYTL4	ENSG00000102362	10	9.75	high	Yes	Yes	eggNOG, Homologene, Isobase, OrthoFinder, OrthoInspector, orthoMCL, Panther, Phylome, RoundUp, TreeFam
7	FBgn0035581	38586	FBgn0035581	Dnah3	Human	55567	2949	DNAH3	ENSG00000158486	13	12.8	high	Yes	Yes	Compara, eggNOG, Homologene, Inparanoid, OMA, OrthoDB, OrthoFinder, OrthoInspector, orthoMCL, Panther, Phylome, RoundUp, TreeFam
8	FBgn0263110	38505	FBgn0263110	CG43367	Human	65065	20681	NBEAL1	ENSG00000144426	8	7.93	high	Yes	Yes	eggNOG, Hieranoid, OMA, OrthoDB, OrthoFinder, OrthoInspector, Panther, Phylome
9	FBgn0036789	40019	FBgn0036789	AstC-R2	Human	6752	11331	SSTR2	ENSG00000180616	9	8.91	high	Yes	Yes	Compara, eggNOG, Hieranoid, Inparanoid, OrthoFinder, OrthoInspector, orthoMCL, Panther, RoundUp
10	FBgn0005536	49070	FBgn0005536	Mbs	Human	4660	7619	PPP1R12B	ENSG00000077157	13	12.85	high	Yes	Yes	Compara, eggNOG, Hieranoid, Inparanoid, Isobase, OMA, OrthoDB, OrthoFinder, OrthoInspector, Panther, Phylome, RoundUp, TreeFam
11	FBgn0035236	38185	FBgn0035236	CG12004	Human	25829	1310	TMEM184B	ENSG00000198792	13	12.87	high	Yes	Yes	eggNOG, Hieranoid, Homologene, Inparanoid, OMA, OrthoDB, OrthoFinder, OrthoInspector, orthoMCL, Panther, Phylome, RoundUp, TreeFam
12	FBgn0035235	38184	FBgn0035235	CG7879	Human	389677	32310	RBM12B	ENSG00000183808	7	7.05	high	Yes	Yes	eggNOG, Inparanoid, OrthoDB, OrthoInspector, Panther, RoundUp, TreeFam
12	FBgn0035235	38184	FBgn0035235	CG7879	Human	10137	9898	RBM12	ENSG00000244462	7	7.04	high	Yes	Yes	eggNOG, Inparanoid, OrthoFinder, OrthoInspector, Panther, RoundUp, TreeFam
13	FBgn0010246	38153	FBgn0010246	Myo61F	Human	4641	7597	MYO1C	ENSG00000197879	12	11.86	high	Yes	Yes	eggNOG, Hieranoid, Homologene, Inparanoid, OMA, OrthoFinder, OrthoInspector, orthoMCL, Panther, Phylome, RoundUp, TreeFam
15	FBgn0034194	36930	FBgn0034194	CG15611	Human	115557	30275	ARHGEF25	ENSG00000240771	5	4.89	high	Yes	Yes	Compara, eggNOG, Inparanoid, Panther, Phylome
17	FBgn0051814	318958	FBgn0051814	DIP-kappa	Human	4045	6705	LSAMP	ENSG00000185565	8	7.78	high	Yes	Yes	Compara, eggNOG, Hieranoid, OrthoDB, OrthoFinder, OrthoInspector, Phylome, RoundUp
17	FBgn0051814	318958	FBgn0051814	DIP-kappa	Human	50863	17941	NTM	ENSG00000182667	8	7.77	high	Yes	Yes	Compara, eggNOG, Hieranoid, OrthoDB, OrthoFinder, OrthoInspector, orthoMCL, RoundUp
3	FBgn0039644	43450	FBgn0039644	rdog	Human	10257	55	ABCC4	ENSG00000125257	8	7.75	moderate	Yes	No	Compara, eggNOG, Hieranoid, OrthoDB, OrthoFinder, orthoMCL, Panther, Phylome
3	FBgn0039644	43450	FBgn0039644	rdog	Human	10257	55	ABCC4	ENSG00000125257	8	7.75	moderate	Yes	No	Compara, eggNOG, Hieranoid, OrthoDB, OrthoFinder, orthoMCL, Panther, Phylome
4	FBgn0039029	42706	FBgn0039029	CG4704	Human	10367	1530	MICU1	ENSG00000107745	7	6.71	moderate	Yes	No	Compara, eggNOG, OrthoDB, orthoMCL, Panther, Phylome, TreeFam
14	FBgn0283521	44548	FBgn0283521	lola	Human	643376	37214	BTBD18	ENSG00000233436	2	2	moderate	Yes	No	OrthoFinder, OrthoInspector
16	FBgn0032271	34457	FBgn0032271	CG7329	Human	340654	23455	LIPM	ENSG00000173239	11	10.8	moderate	Yes	No	Compara, eggNOG, Hieranoid, Homologene, Inparanoid, OrthoDB, OrthoFinder, OrthoInspector, orthoMCL, Panther, Phylome

### Sheet: functional annotations
FBgn_dm6	Symbol		GO_CELLULAR_COMPONENT	GO_BIOLOGICAL_PROCESS	GO_MOLECULAR_FUNCTION	Symbol	Cardiac function (flies)	characterized cardiovascular function (mammals)
FBgn0028341	Ptpmeg2		cytosol	non-membrane spanning protein tyrosine phosphatase activity	protein dephosphorylation	Ptpmeg2
FBgn0004828	His3.3B		nucleosome	DNA binding	nucleosome assembly	His3.3B
FBgn0267062	lncRNA:CR45506		NA	NA	NA	lncRNA:CR45506
FBgn0039644	rdog		integral component of membrane	ATPase-coupled transmembrane transporter activity	transmembrane transport	rdog		PMID: 25401477/ PMID: 22090316			Cardiac myocyte-secreted cAMP exerts paracrine action via adenosine receptor activation.
FBgn0039029	CG4704		mitochondrion	calcium ion binding	calcium import into the mitochondrion	CG4704		PMID: 28292968			MICU1 Alleviates Diabetic Cardiomyopathy Through Mitochondrial Ca2+-Dependent Antioxidant Response.
FBgn0263974	qin		nucleus	zinc ion binding	post-transcriptional gene silencing by RNA	qin
FBgn0266756	btsz		exocytic vesicle	small GTPase binding	intracellular protein transport / exocytosis	btsz
FBgn0035581	Dnah3		dynein complex	ATP-dependent microtubule motor activity	microtubule-based movement	Dnah3
FBgn0263110	CG43367			membrane / cytosol	protein localization	CG43367
FBgn0036789	AstC-R2		integral component of membrane	somatostatin receptor activity/G protein-coupled receptor activity	neuropeptide signaling pathway	AstC-R2		MGI:98328			enlarged heart
FBgn0005536	Mbs		apical cortex	phosphatase regulator activity / enzyme inhibitor activity	compound eye photoreceptor development / euron projection morphogenesis	Mbs		MGI:1916417			decreased heart weight
FBgn0035236	CG12004		integral component of membrane	carbohydrate binding	defene response to fungus / synaptic target recognition	CG12004	PMID: 20371351
FBgn0035235	CG7879		nucleus / ribonucleoprotein complex	RNA binding	regulation of alternative mRNA splicing	CG7879
FBgn0010246	Myo61F		myosine complex / vesicle	microfilament motor activity	ATP binding / vesicle transport along actin filament	Myo61F
FBgn0035208	CG9184		NA	NA	NA	CG9184
FBgn0283521	lola		Nucleus	DNA-binding transcription factor activity	positive regulation of transcription	lola
FBgn0034194	CG15611		cytoplasm	guanyl-nucleotide exchange factor activity	positive regulation of Rho protein signal transduction	CG15611		PMID: 26392029			p63RhoGEF regulates auto- and paracrine signaling in cardiac fibroblasts
FBgn0032271	CG7329		mitochondrion	triglyceride lipase activity	NA	CG7329	PMID: 20371351
FBgn0051814	DIP-kappa		integral component of plasma membrane / neuron projection	NA	establishment of synaptic specificity at neuromuscular junction	DIP-kappa
